# A Cell Cycle-Dependent Ferroptosis Sensitivity Switch Governed by EMP2

**DOI:** 10.1101/2023.07.19.549715

**Authors:** Jason Rodencal, Nathan Kim, Veronica L. Li, Andrew He, Mike Lange, Jianping He, Amy Tarangelo, Zachary T. Schafer, James A. Olzmann, Julien Sage, Jonathan Z. Long, Scott J. Dixon

## Abstract

Ferroptosis is a non-apoptotic form of cell death characterized by iron-dependent lipid peroxidation. Ferroptosis can be induced by system x_c_^-^ cystine/glutamate antiporter inhibition or by direct inhibition of the phospholipid hydroperoxidase glutathione peroxidase 4 (GPX4). The regulation of ferroptosis in response to system x_c_^-^ inhibition versus direct GPX4 inhibition may be distinct. Here, we show that cell cycle arrest enhances sensitivity to ferroptosis triggered by GPX4 inhibition but not system x_c_^-^ inhibition. Arrested cells have increased levels of oxidizable polyunsaturated fatty acid-containing phospholipids, which drives sensitivity to GPX4 inhibition. Epithelial membrane protein 2 (EMP2) expression is reduced upon cell cycle arrest and is sufficient to enhance ferroptosis in response to direct GPX4 inhibition. An orally bioavailable GPX4 inhibitor increased markers of ferroptotic lipid peroxidation in vivo in combination with a cell cycle arresting agent. Thus, responses to different ferroptosis-inducing stimuli can be regulated by cell cycle state.
