## Supplemental Table 1 for "A Cell Cycle-Dependent Ferroptosis Sensitivity Switch Governed by EMP2"

### Sheet: notes
Notes
Each compound (out of 261) was assessed for its area under the death curve, which was then normalized by dividing by the total number of hours assessed. This value was called the nAUC, as per Forcina et al 2017
Each plate contained 47 "empty" wells, which were used to determine the nAUC of DMSO or nutlin-3
The "expected" combination of the screen compound + nutlin-3 was caluclated based on the Bliss equation
Then, the difference between the observed experimental value and the calculated Bliss equation was calculated. A "negative" observed difference indicates that the combination is less lethan than the expected value based on the lethality of each compound alone. IE: the combination is "protective"
The delta-Bliss values were then z-scored and reported in Figure 1a

### Sheet: Bliss Calculations
Plate Location	Product Name	nAUC of compound on DMSO plate	nAUC of compound on nutlin-3 plate		DMSO plate empty wells	nAUC of compound on DMSO plate	Nutlin empty wells	Observed nAUC of compound + nutlin-3	Expected nAUC based on Bliss equation	Delta
f12	Erastin	0.810896	0.0950143		0.0438956	0.810896	0.0240658	0.0950143	0.815447	-0.720433
j16	Erastin2	0.833701	0.218597		0.0438956	0.833701	0.0240658	0.218597	0.837703	-0.619106
e18	Camptothecin	0.49409	0.152326		0.0438956	0.49409	0.0240658	0.152326	0.506265	-0.35394
e17	Paclitaxel	0.367076	0.0366552		0.0438956	0.367076	0.0240658	0.0366552	0.382308	-0.345653
m12	FR 180204	0.348496	0.0240489		0.0438956	0.348496	0.0240658	0.0240489	0.364175	-0.340126
n5	Ispinesib (SB-715992)	0.344717	0.0248421		0.0438956	0.344717	0.0240658	0.0248421	0.360486	-0.335644
n17	BKM120 (NVP-BKM120, Buparlisib)	0.316425	0.0510559		0.0438956	0.316425	0.0240658	0.0510559	0.332876	-0.28182
h14	Empty	0.281288	0.028227		0.0438956	0.281288	0.0240658	0.028227	0.298584	-0.270357
c18	Vinblastine	0.289053	0.0386676		0.0438956	0.289053	0.0240658	0.0386676	0.306162	-0.267495
b3	Vincristine sulfate	0.291209	0.0462044		0.0438956	0.291209	0.0240658	0.0462044	0.308267	-0.262063
m2	KX2-391	0.263458	0.0284962		0.0438956	0.263458	0.0240658	0.0284962	0.281183	-0.252687
o17	ABT-751 (E7010)	0.24661	0.0252249		0.0438956	0.24661	0.0240658	0.0252249	0.264741	-0.239516
e6	Nocodazole	0.23305	0.0184267		0.0438956	0.23305	0.0240658	0.0184267	0.251507	-0.233081
g14	Combretastatin A4	0.254911	0.0398559		0.0438956	0.254911	0.0240658	0.0398559	0.272842	-0.232986
c17	Docetaxel	0.240844	0.0291231		0.0438956	0.240844	0.0240658	0.0291231	0.259114	-0.22999
l23	Topotecan HCl	0.277597	0.0698869		0.0438956	0.277597	0.0240658	0.0698869	0.294982	-0.225095
f15	GSK461364	0.253451	0.0511097		0.0438956	0.253451	0.0240658	0.0511097	0.271417	-0.220308
o19	Cladribine	0.228217	0.0348934		0.0438956	0.228217	0.0240658	0.0348934	0.246791	-0.211898
d9	MK-1775	0.213436	0.0260793		0.0438956	0.213436	0.0240658	0.0260793	0.232365	-0.206286
e12	NMS-873	0.544713	0.360353		0.0438956	0.544713	0.0240658	0.360353	0.555669	-0.195317
n23	2-Methoxyestradiol (2-MeOE2)	0.178571	0.027495		0.0438956	0.178571	0.0240658	0.027495	0.198339	-0.170844
h21	TAK-733	0.531678	0.39718		0.0438956	0.531678	0.0240658	0.39718	0.542948	-0.145768
o4	AZ 628	0.263123	0.14408		0.0438956	0.263123	0.0240658	0.14408	0.280857	-0.136777
n4	Empty	0.136474	0.0217215		0.0438956	0.136474	0.0240658	0.0217215	0.157255	-0.135534
i21	Methotrexate	0.11372	0.0215776		0.0438956	0.11372	0.0240658	0.0215776	0.135049	-0.113472
c20	NVP-CGM097	0.197859	0.112891		0.0438956	0.197859	0.0240658	0.112891	0.217163	-0.104273
i4	AZ 3146	0.11848	0.0354431		0.0438956	0.11848	0.0240658	0.0354431	0.139695	-0.104252
b4	PD0325901	0.481832	0.393372		0.0438956	0.481832	0.0240658	0.393372	0.494302	-0.100931
o10	GSK650394	0.0836943	0.0200212		0.0438956	0.0836943	0.0240658	0.0200212	0.105746	-0.0857247
d15	MLN9708	0.575863	0.501123		0.0438956	0.575863	0.0240658	0.501123	0.58607	-0.0849466
b15	MLN2238	0.555861	0.484007		0.0438956	0.555861	0.0240658	0.484007	0.566549	-0.0825424
l12	Empty	0.0801539	0.0206143		0.0438956	0.0801539	0.0240658	0.0206143	0.102291	-0.0816765
j21	LY2603618	0.0853915	0.0257562		0.0438956	0.0853915	0.0240658	0.0257562	0.107402	-0.0816461
e23	Linifanib (ABT-869)	0.0720086	0.0167568		0.0438956	0.0720086	0.0240658	0.0167568	0.0943415	-0.0775846
g7	Entinostat (MS-275)	0.12836	0.0721938		0.0438956	0.12836	0.0240658	0.0721938	0.149336	-0.0771425
b7	Pimasertib (AS-703026)	0.393721	0.33448		0.0438956	0.393721	0.0240658	0.33448	0.408312	-0.0738321
n15	Irinotecan HCl Trihydrate	0.0671382	0.018327		0.0438956	0.0671382	0.0240658	0.018327	0.0895883	-0.0712613
o12	MI-773 (SAR405838)	0.0733128	0.0252583		0.0438956	0.0733128	0.0240658	0.0252583	0.0956143	-0.0703561
f23	Etoposide	0.0838751	0.0372752		0.0438956	0.0838751	0.0240658	0.0372752	0.105922	-0.0686472
o18	EPZ020411	0.0916273	0.0456126		0.0438956	0.0916273	0.0240658	0.0456126	0.113488	-0.0678754
c22	CAY10566	0.0771988	0.0361344		0.0438956	0.0771988	0.0240658	0.0361344	0.0994068	-0.0632723
n7	Fludarabine	0.0592635	0.0189401		0.0438956	0.0592635	0.0240658	0.0189401	0.0819031	-0.0629629
d4	Tipifarnib	0.0944823	0.0548744		0.0438956	0.0944823	0.0240658	0.0548744	0.116274	-0.0613999
n11	Azacitidine	0.0599417	0.0242125		0.0438956	0.0599417	0.0240658	0.0242125	0.0825649	-0.0583524
e11	Belinostat (PXD101)	0.391288	0.347734		0.0438956	0.391288	0.0240658	0.347734	0.405937	-0.0582031
k18	APR-246 (PRIMA-1MET)	0.0578337	0.02235		0.0438956	0.0578337	0.0240658	0.02235	0.0805077	-0.0581577
h13	PF-573228	0.0732033	0.0381071		0.0438956	0.0732033	0.0240658	0.0381071	0.0955074	-0.0574003
m23	Selumetinib (AZD6244)	0.248393	0.210389		0.0438956	0.248393	0.0240658	0.210389	0.266481	-0.0560918
m4	PAC-1	0.0516813	0.0186397		0.0438956	0.0516813	0.0240658	0.0186397	0.0745033	-0.0558636
g6	Tofacitinib (CP-690550,Tasocitinib)	0.0870912	0.053555		0.0438956	0.0870912	0.0240658	0.053555	0.109061	-0.055506
m20	BAY 1217389	0.0943859	0.0607033		0.0438956	0.0943859	0.0240658	0.0607033	0.11618	-0.0554769
l15	DAPT (GSI-IX)	0.0522884	0.0204546		0.0438956	0.0522884	0.0240658	0.0204546	0.0750958	-0.0546412
b20	Decitabine	0.0589681	0.0279841		0.0438956	0.0589681	0.0240658	0.0279841	0.0816148	-0.0536306
h2	Empty	0.0565043	0.0267753		0.0438956	0.0565043	0.0240658	0.0267753	0.0792103	-0.052435
j19	Chrysophanic Acid	0.0544341	0.0259678		0.0438956	0.0544341	0.0240658	0.0259678	0.0771899	-0.0512221
i23	Axitinib	0.0482281	0.0200227		0.0438956	0.0482281	0.0240658	0.0200227	0.0711332	-0.0511106
n20	Empty	0.0463377	0.0201515		0.0438956	0.0463377	0.0240658	0.0201515	0.0692884	-0.0491369
g23	Veliparib (ABT-888)	0.0480625	0.022303		0.0438956	0.0480625	0.0240658	0.022303	0.0709717	-0.0486687
f19	Gossypol	0.0886589	0.0621065		0.0438956	0.0886589	0.0240658	0.0621065	0.110591	-0.0484846
k15	Alisertib (MLN8237)	0.0572607	0.0316256		0.0438956	0.0572607	0.0240658	0.0316256	0.0799485	-0.048323
c13	Rucaparib (AG-014699,PF-01367338)	0.0429416	0.018753		0.0438956	0.0429416	0.0240658	0.018753	0.065974	-0.047221
n13	PF-4708671	0.0378397	0.0141243		0.0438956	0.0378397	0.0240658	0.0141243	0.0609949	-0.0468706
o3	Nilotinib (AMN-107)	0.0479121	0.0244201		0.0438956	0.0479121	0.0240658	0.0244201	0.0708249	-0.0464048
l22	Empty	0.0449391	0.021669		0.0438956	0.0449391	0.0240658	0.021669	0.0679234	-0.0462545
h10	Empty	0.044091	0.0208617		0.0438956	0.044091	0.0240658	0.0208617	0.0670957	-0.046234
i2	A-769662	0.0427538	0.0195646		0.0438956	0.0427538	0.0240658	0.0195646	0.0657907	-0.0462261
d2	BX-795	0.0499003	0.0269322		0.0438956	0.0499003	0.0240658	0.0269322	0.0727652	-0.0458331
k22	Empty	0.0433494	0.021388		0.0438956	0.0433494	0.0240658	0.021388	0.066372	-0.044984
g19	BIIB021	0.146522	0.122507		0.0438956	0.146522	0.0240658	0.122507	0.167061	-0.044554
l2	Empty	0.0559028	0.0343588		0.0438956	0.0559028	0.0240658	0.0343588	0.0786233	-0.0442645
o5	Vorinostat (SAHA, MK0683)	0.135742	0.112487		0.0438956	0.135742	0.0240658	0.112487	0.156541	-0.044054
o16	A939572	0.0381799	0.0173089		0.0438956	0.0381799	0.0240658	0.0173089	0.0613269	-0.044018
n10	Empty	0.0406482	0.0197192		0.0438956	0.0406482	0.0240658	0.0197192	0.0637358	-0.0440166
b16	Barasertib (AZD1152-HQPA)	0.0484533	0.0279707		0.0438956	0.0484533	0.0240658	0.0279707	0.071353	-0.0433823
j10	Empty	0.0426932	0.0224668		0.0438956	0.0426932	0.0240658	0.0224668	0.0657316	-0.0432648
o20	CFI-400945	0.0506959	0.0302954		0.0438956	0.0506959	0.0240658	0.0302954	0.0735416	-0.0432462
d20	MK-0752	0.0435621	0.023404		0.0438956	0.0435621	0.0240658	0.023404	0.0665796	-0.0431756
i6	Sotrastaurin	0.0341986	0.0144076		0.0438956	0.0341986	0.0240658	0.0144076	0.0574414	-0.0430338
h12	Empty	0.0423104	0.0224374		0.0438956	0.0423104	0.0240658	0.0224374	0.065358	-0.0429206
g4	Crenolanib (CP-868596)	0.0749718	0.0543991		0.0438956	0.0749718	0.0240658	0.0543991	0.0972333	-0.0428342
o14	NSC 23766	0.0435365	0.0237577		0.0438956	0.0435365	0.0240658	0.0237577	0.0665546	-0.0427969
l8	Empty	0.0469392	0.0272436		0.0438956	0.0469392	0.0240658	0.0272436	0.0698754	-0.0426318
d12	AG-14361	0.0436775	0.0241981		0.0438956	0.0436775	0.0240658	0.0241981	0.0666922	-0.0424941
l6	Empty	0.0409949	0.0216169		0.0438956	0.0409949	0.0240658	0.0216169	0.0640742	-0.0424573
f2	Trametinib (GSK1120212)	0.489226	0.459159		0.0438956	0.489226	0.0240658	0.459159	0.501518	-0.0423597
e15	Mocetinostat (MGCD0103)	0.362827	0.335946		0.0438956	0.362827	0.0240658	0.335946	0.378161	-0.042215
n12	Empty	0.0393076	0.0203886		0.0438956	0.0393076	0.0240658	0.0203886	0.0624275	-0.0420389
n2	Empty	0.0447297	0.0257798		0.0438956	0.0447297	0.0240658	0.0257798	0.067719	-0.0419392
g21	Fluorouracil (5-Fluoracil, 5-FU)	0.0460558	0.0271455		0.0438956	0.0460558	0.0240658	0.0271455	0.0690132	-0.0418677
o22	Empty	0.0409539	0.0225027		0.0438956	0.0409539	0.0240658	0.0225027	0.0640341	-0.0415314
f22	Empty	0.0423882	0.0240091		0.0438956	0.0423882	0.0240658	0.0240091	0.0654339	-0.0414247
i22	Empty	0.0417309	0.0234555		0.0438956	0.0417309	0.0240658	0.0234555	0.0647924	-0.041337
d3	Amuvatinib (MP-470)	0.0329534	0.0150447		0.0438956	0.0329534	0.0240658	0.0150447	0.0562261	-0.0411815
f4	AMG-900	0.037812	0.0198888		0.0438956	0.037812	0.0240658	0.0198888	0.0609678	-0.041079
f21	Lonidamine	0.040663	0.0226905		0.0438956	0.040663	0.0240658	0.0226905	0.0637502	-0.0410597
n14	Empty	0.0391715	0.0212458		0.0438956	0.0391715	0.0240658	0.0212458	0.0622946	-0.0410488
c11	Vismodegib (GDC-0449)	0.0424717	0.0245395		0.0438956	0.0424717	0.0240658	0.0245395	0.0655154	-0.040976
n6	Empty	0.0394573	0.0216446		0.0438956	0.0394573	0.0240658	0.0216446	0.0625736	-0.0409289
g22	Empty	0.0396611	0.0219682		0.0438956	0.0396611	0.0240658	0.0219682	0.0627724	-0.0408042
j2	Empty	0.0462801	0.0285272		0.0438956	0.0462801	0.0240658	0.0285272	0.0692321	-0.0407049
c19	JNJ-26854165 (Serdemetan)	0.194228	0.172934		0.0438956	0.194228	0.0240658	0.172934	0.213619	-0.0406854
i3	Lenalidomide (CC-5013)	0.048682	0.0309853		0.0438956	0.048682	0.0240658	0.0309853	0.0715763	-0.040591
b13	Lomustine	0.0410282	0.0236011		0.0438956	0.0410282	0.0240658	0.0236011	0.0641066	-0.0405055
j4	Empty	0.0393823	0.0220863		0.0438956	0.0393823	0.0240658	0.0220863	0.0625003	-0.040414
f16	Lomeguatrib	0.0451306	0.0277735		0.0438956	0.0451306	0.0240658	0.0277735	0.0681103	-0.0403368
l10	Empty	0.0370534	0.0198931		0.0438956	0.0370534	0.0240658	0.0198931	0.0602275	-0.0403344
b12	PF-04217903	0.04349	0.0263412		0.0438956	0.04349	0.0240658	0.0263412	0.0665092	-0.040168
b5	Altretamine	0.0401793	0.0231612		0.0438956	0.0401793	0.0240658	0.0231612	0.0632781	-0.040117
j13	Cyclophosphamide Monohydrate	0.0396511	0.0226475		0.0438956	0.0396511	0.0240658	0.0226475	0.0627627	-0.0401152
b19	(-)-Epigallocatechin Gallate	0.0406566	0.0236908		0.0438956	0.0406566	0.0240658	0.0236908	0.063744	-0.0400532
n8	Empty	0.0366209	0.0199357		0.0438956	0.0366209	0.0240658	0.0199357	0.0598054	-0.0398697
l11	Estradiol	0.0377795	0.0211201		0.0438956	0.0377795	0.0240658	0.0211201	0.0609361	-0.039816
l9	EX 527 (Selisistat)	0.0406838	0.0241107		0.0438956	0.0406838	0.0240658	0.0241107	0.0637705	-0.0396599
h18	Empty	0.0399076	0.023499		0.0438956	0.0399076	0.0240658	0.023499	0.063013	-0.039514
j8	Empty	0.0396783	0.0233237		0.0438956	0.0396783	0.0240658	0.0233237	0.0627892	-0.0394656
k17	Capecitabine	0.036216	0.0200794		0.0438956	0.036216	0.0240658	0.0200794	0.0594102	-0.0393308
j12	Empty	0.0381249	0.0220351		0.0438956	0.0381249	0.0240658	0.0220351	0.0612732	-0.0392381
d22	Temozolomide	0.0386171	0.0225288		0.0438956	0.0386171	0.0240658	0.0225288	0.0617535	-0.0392247
g11	Iniparib (BSI-201)	0.0362373	0.0202338		0.0438956	0.0362373	0.0240658	0.0202338	0.059431	-0.0391972
m11	KU-55933 (ATM Kinase Inhibitor)	0.0419255	0.0257972		0.0438956	0.0419255	0.0240658	0.0257972	0.0649824	-0.0391852
k21	Bleomycin Sulfate	0.0387743	0.0227525		0.0438956	0.0387743	0.0240658	0.0227525	0.061907	-0.0391546
j22	Empty	0.0391254	0.0231891		0.0438956	0.0391254	0.0240658	0.0231891	0.0622497	-0.0390606
h9	AZD7762	0.384279	0.360061		0.0438956	0.384279	0.0240658	0.360061	0.399096	-0.0390356
g17	Roscovitine (Seliciclib,CYC202)	0.0396788	0.0237708		0.0438956	0.0396788	0.0240658	0.0237708	0.0627897	-0.0390189
i10	SANT-1	0.038338	0.0226613		0.0438956	0.038338	0.0240658	0.0226613	0.0614812	-0.0388199
k12	MG149	0.0349104	0.0193335		0.0438956	0.0349104	0.0240658	0.0193335	0.058136	-0.0388026
j14	Empty	0.0381733	0.0226617		0.0438956	0.0381733	0.0240658	0.0226617	0.0613204	-0.0386588
g10	QNZ (EVP4593)	0.0266624	0.0114725		0.0438956	0.0266624	0.0240658	0.0114725	0.0500866	-0.038614
l18	Empty	0.0383218	0.023082		0.0438956	0.0383218	0.0240658	0.023082	0.0614654	-0.0383833
o2	YO-01027	0.0489027	0.0336612		0.0438956	0.0489027	0.0240658	0.0336612	0.0717916	-0.0381304
l14	Empty	0.0345086	0.0198709		0.0438956	0.0345086	0.0240658	0.0198709	0.0577439	-0.037873
e2	Ibrutinib (PCI-32765)	0.0348527	0.0202721		0.0438956	0.0348527	0.0240658	0.0202721	0.0580798	-0.0378076
l20	Empty	0.0404478	0.0259392		0.0438956	0.0404478	0.0240658	0.0259392	0.0635402	-0.037601
d8	BMS-777607	0.0376858	0.0234238		0.0438956	0.0376858	0.0240658	0.0234238	0.0608447	-0.0374209
e22	Empty	0.0390516	0.0248666		0.0438956	0.0390516	0.0240658	0.0248666	0.0621776	-0.037311
j6	Empty	0.0380762	0.0239193		0.0438956	0.0380762	0.0240658	0.0239193	0.0612257	-0.0373064
m21	Clofarabine	0.15606	0.139749		0.0438956	0.15606	0.0240658	0.139749	0.17637	-0.0366213
b6	VX-680 (Tozasertib, MK-0457)	0.0752668	0.0609458		0.0438956	0.0752668	0.0240658	0.0609458	0.0975212	-0.0365755
g13	GDC-0879	0.0218869	0.00926968		0.0438956	0.0218869	0.0240658	0.00926968	0.045426	-0.0361563
m22	Empty	0.0372297	0.0242866		0.0438956	0.0372297	0.0240658	0.0242866	0.0603995	-0.0361129
h11	Estrone	0.0350681	0.0224648		0.0438956	0.0350681	0.0240658	0.0224648	0.05829	-0.0358252
j15	BMS-794833	0.0176479	0.0055854		0.0438956	0.0176479	0.0240658	0.0055854	0.041289	-0.0357036
h22	Empty	0.0342682	0.0221465		0.0438956	0.0342682	0.0240658	0.0221465	0.0575093	-0.0353628
c21	Tivozanib (AV-951)	0.0247369	0.012914		0.0438956	0.0247369	0.0240658	0.012914	0.0482074	-0.0352934
m14	GSK3787	0.0327161	0.0207093		0.0438956	0.0327161	0.0240658	0.0207093	0.0559946	-0.0352853
k7	Olaparib (AZD2281, Ku-0059436)	0.031401	0.0194604		0.0438956	0.031401	0.0240658	0.0194604	0.0547111	-0.0352507
h20	Empty	0.0381446	0.0262843		0.0438956	0.0381446	0.0240658	0.0262843	0.0612924	-0.0350081
h4	Empty	0.0393255	0.0277501		0.0438956	0.0393255	0.0240658	0.0277501	0.0624449	-0.0346948
n19	Rosiglitazone	0.0338413	0.0224463		0.0438956	0.0338413	0.0240658	0.0224463	0.0570927	-0.0346464
l4	Empty	0.0379583	0.0267859		0.0438956	0.0379583	0.0240658	0.0267859	0.0611106	-0.0343248
m7	Nutlin-3	0.041754	0.0307622		0.0438956	0.041754	0.0240658	0.0307622	0.0648149	-0.0340528
n22	Empty	0.0343096	0.0235148		0.0438956	0.0343096	0.0240658	0.0235148	0.0575497	-0.0340349
i14	SMI-4a	0.0337135	0.0230927		0.0438956	0.0337135	0.0240658	0.0230927	0.056968	-0.0338753
e7	Elesclomol (STA-4783)	0.0369206	0.0263019		0.0438956	0.0369206	0.0240658	0.0263019	0.0600979	-0.0337961
h6	Empty	0.0380686	0.0274573		0.0438956	0.0380686	0.0240658	0.0274573	0.0612182	-0.0337609
f6	3-Methyladenine	0.034364	0.0243179		0.0438956	0.034364	0.0240658	0.0243179	0.0576029	-0.033285
d17	CAL-101 (Idelalisib, GS-1101)	0.0375471	0.0274853		0.0438956	0.0375471	0.0240658	0.0274853	0.0607093	-0.0332239
d21	Mifepristone	0.0307555	0.0213897		0.0438956	0.0307555	0.0240658	0.0213897	0.0540812	-0.0326914
e13	Vatalanib (PTK787) 2HCl	0.0582273	0.0482889		0.0438956	0.0582273	0.0240658	0.0482889	0.0808918	-0.0326029
m8	BAY 11-7082	0.0292098	0.0200658		0.0438956	0.0292098	0.0240658	0.0200658	0.0525727	-0.0325069
h19	Phloretin	0.0289696	0.0205202		0.0438956	0.0289696	0.0240658	0.0205202	0.0523382	-0.0318181
o11	GSK1904529A	0.0242166	0.0159165		0.0438956	0.0242166	0.0240658	0.0159165	0.0476996	-0.0317831
k6	Sirtinol	0.0336548	0.0257909		0.0438956	0.0336548	0.0240658	0.0257909	0.0569107	-0.0311198
l5	Zileuton	0.0345848	0.0267014		0.0438956	0.0345848	0.0240658	0.0267014	0.0578183	-0.0311169
i17	SNS-314 Mesylate	0.0262504	0.0186202		0.0438956	0.0262504	0.0240658	0.0186202	0.0496845	-0.0310643
k19	BIBR 1532	0.0319762	0.0243989		0.0438956	0.0319762	0.0240658	0.0243989	0.0552724	-0.0308736
j23	Raloxifene HCl	0.0386443	0.0310995		0.0438956	0.0386443	0.0240658	0.0310995	0.0617801	-0.0306806
b14	JNJ-38877605	0.035961	0.0286373		0.0438956	0.035961	0.0240658	0.0286373	0.0591614	-0.0305241
i12	AR-A014418	0.0217707	0.0148841		0.0438956	0.0217707	0.0240658	0.0148841	0.0453126	-0.0304285
d23	Oxaliplatin	0.0366623	0.0300523		0.0438956	0.0366623	0.0240658	0.0300523	0.0598458	-0.0297935
f17	LY2157299	0.0180836	0.0119472		0.0438956	0.0180836	0.0240658	0.0119472	0.0417142	-0.029767
j20	Empty	0.0348373	0.028802		0.0438956	0.0348373	0.0240658	0.028802	0.0580647	-0.0292627
m3	Motesanib Diphosphate (AMG-706)	0.0187367	0.0134646		0.0438956	0.0187367	0.0240658	0.0134646	0.0423516	-0.028887
d7	SB525334	0.0218345	0.0168389		0.0438956	0.0218345	0.0240658	0.0168389	0.0453748	-0.0285359
m9	SB203580	0.0122698	0.00788247		0.0438956	0.0122698	0.0240658	0.00788247	0.0360403	-0.0281579
m17	Lenvatinib (E7080)	0.016046	0.0115826		0.0438956	0.016046	0.0240658	0.0115826	0.0397257	-0.0281431
l13	LDE225 (NVP-LDE225,Erismodegib)	0.0297026	0.0249771		0.0438956	0.0297026	0.0240658	0.0249771	0.0530536	-0.0280765
k8	S-Ruxolitinib (INCB018424)	0.0518293	0.0465729		0.0438956	0.0518293	0.0240658	0.0465729	0.0746478	-0.0280749
f5	Bafetinib (INNO-406)	0.067075	0.0617687		0.0438956	0.067075	0.0240658	0.0617687	0.0895266	-0.0277579
e19	WZ4002	0.0340425	0.0295644		0.0438956	0.0340425	0.0240658	0.0295644	0.057289	-0.0277247
c7	Y-27632 2HCl	0.0476524	0.0431023		0.0438956	0.0476524	0.0240658	0.0431023	0.0705715	-0.0274691
h17	Telatinib	0.0358394	0.0316078		0.0438956	0.0358394	0.0240658	0.0316078	0.0590427	-0.0274348
c14	SecinH3	0.0271769	0.0232456		0.0438956	0.0271769	0.0240658	0.0232456	0.0505886	-0.0273431
f10	Pazopanib	0.0162718	0.0131535		0.0438956	0.0162718	0.0240658	0.0131535	0.039946	-0.0267926
b21	Pioglitazone	0.0352349	0.031903		0.0438956	0.0352349	0.0240658	0.031903	0.0584528	-0.0265498
b23	OSI-930	0.0162655	0.0141457		0.0438956	0.0162655	0.0240658	0.0141457	0.0399398	-0.0257941
b8	SB431542	0.0196783	0.0175421		0.0438956	0.0196783	0.0240658	0.0175421	0.0432705	-0.0257284
c6	Dalcetrapib (JTT-705, RO4607381)	0.024504	0.0223168		0.0438956	0.024504	0.0240658	0.0223168	0.0479801	-0.0256633
g2	NVP-BSK805 2HCl	0.0395246	0.0376061		0.0438956	0.0395246	0.0240658	0.0376061	0.0626392	-0.0250331
f13	Tamoxifen Citrate	0.0306199	0.0291018		0.0438956	0.0306199	0.0240658	0.0291018	0.0539488	-0.0248469
l19	Mitoxantrone HCl	2.34423e-05	0		0.0438956	2.34423e-05	0.0240658	0	0.0240887	-0.0240887
d11	BIRB 796 (Doramapimod)	0.00907291	0.00883635		0.0438956	0.00907291	0.0240658	0.00883635	0.0329204	-0.024084
c8	RG108	0.0261155	0.0255748		0.0438956	0.0261155	0.0240658	0.0255748	0.0495528	-0.023978
o8	CHIR-99021 (CT99021) HCl	0.0222326	0.0223211		0.0438956	0.0222326	0.0240658	0.0223211	0.0457634	-0.0234423
d5	Dexamethasone (DHAP)	0.00393764	0.00486706		0.0438956	0.00393764	0.0240658	0.00486706	0.0279087	-0.0230416
k23	Saracatinib (AZD0530)	0.0196427	0.0207161		0.0438956	0.0196427	0.0240658	0.0207161	0.0432358	-0.0225197
d18	Medroxyprogesterone acetate	0.00516107	0.00661637		0.0438956	0.00516107	0.0240658	0.00661637	0.0291027	-0.0224863
o13	GSK690693	0.0225673	0.0240745		0.0438956	0.0225673	0.0240658	0.0240745	0.04609	-0.0220155
g12	Bay 11-7085	0.0289604	0.0303182		0.0438956	0.0289604	0.0240658	0.0303182	0.0523293	-0.022011
e8	TPCA-1	0.0724537	0.0727838		0.0438956	0.0724537	0.0240658	0.0727838	0.0947758	-0.021992
i13	LY294002	0.0470532	0.0480122		0.0438956	0.0470532	0.0240658	0.0480122	0.0699866	-0.0219745
j11	Hydrocortisone	0.00343311	0.00557066		0.0438956	0.00343311	0.0240658	0.00557066	0.0274163	-0.0218456
m16	Vacquinol-1	0.0214862	0.0232427		0.0438956	0.0214862	0.0240658	0.0232427	0.045035	-0.0217923
f11	Tie2 kinase inhibitor	0.0110655	0.0131169		0.0438956	0.0110655	0.0240658	0.0131169	0.034865	-0.021748
h5	Ruxolitinib (INCB018424)	0.0521123	0.0534807		0.0438956	0.0521123	0.0240658	0.0534807	0.074924	-0.0214433
b11	KU-60019	0.0297335	0.0322245		0.0438956	0.0297335	0.0240658	0.0322245	0.0530837	-0.0208593
k13	Danusertib (PHA-739358)	0.0764413	0.0781393		0.0438956	0.0764413	0.0240658	0.0781393	0.0986675	-0.0205283
n16	MOMIPP	0.0180493	0.0214034		0.0438956	0.0180493	0.0240658	0.0214034	0.0416807	-0.0202773
h8	Empty	0.0437738	0.0470212		0.0438956	0.0437738	0.0240658	0.0470212	0.0667861	-0.019765
l21	DCC-2036 (Rebastinib)	0.0157659	0.0197255		0.0438956	0.0157659	0.0240658	0.0197255	0.0394523	-0.0197269
d19	Cyclosporin A	0.0547108	0.0578813		0.0438956	0.0547108	0.0240658	0.0578813	0.0774599	-0.0195786
g3	Gefitinib (ZD1839)	0.0232772	0.027523		0.0438956	0.0232772	0.0240658	0.027523	0.0467829	-0.0192599
g15	SRT1720	0.0203926	0.0249461		0.0438956	0.0203926	0.0240658	0.0249461	0.0439677	-0.0190216
c4	PH-797804	0.0242954	0.0295666		0.0438956	0.0242954	0.0240658	0.0295666	0.0477765	-0.01821
m10	SKI II	0.0199626	0.0254176		0.0438956	0.0199626	0.0240658	0.0254176	0.043548	-0.0181304
k10	NU6027	0.029879	0.0354995		0.0438956	0.029879	0.0240658	0.0354995	0.0532258	-0.0177263
k20	Hydroxyfasudil (HA-1100)	0.0366633	0.0422431		0.0438956	0.0366633	0.0240658	0.0422431	0.0598467	-0.0176036
h3	Celecoxib	0.0184019	0.0250171		0.0438956	0.0184019	0.0240658	0.0250171	0.0420248	-0.0170077
f7	AEE788 (NVP-AEE788)	0.017255	0.0245969		0.0438956	0.017255	0.0240658	0.0245969	0.0409055	-0.0163087
j5	Pelitinib (EKB-569)	0.0417373	0.0486388		0.0438956	0.0417373	0.0240658	0.0486388	0.0647987	-0.0161598
b2	Bosutinib (SKI-606)	0.015671	0.0240493		0.0438956	0.015671	0.0240658	0.0240493	0.0393597	-0.0153104
g5	Sorafenib Tosylate	0.0116168	0.0202554		0.0438956	0.0116168	0.0240658	0.0202554	0.035403	-0.0151476
f9	Quizartinib (AC220)	0.0374762	0.0464298		0.0438956	0.0374762	0.0240658	0.0464298	0.0606402	-0.0142104
e3	Dasatinib	0.0131761	0.0228696		0.0438956	0.0131761	0.0240658	0.0228696	0.0369249	-0.0140552
b17	SB590885	0.0189513	0.0300489		0.0438956	0.0189513	0.0240658	0.0300489	0.042561	-0.0125121
e16	Palbociclib (PD-0332991) HCl	0.0175584	0.0300574		0.0438956	0.0175584	0.0240658	0.0300574	0.0412016	-0.0111442
j3	PD173074	0.0229827	0.0378285		0.0438956	0.0229827	0.0240658	0.0378285	0.0464954	-0.00866695
h23	KU-0063794	0.0187154	0.0345225		0.0438956	0.0187154	0.0240658	0.0345225	0.0423308	-0.00780834
k11	OSI-906 (Linsitinib)	0.0222938	0.0383683		0.0438956	0.0222938	0.0240658	0.0383683	0.0458231	-0.00745479
o23	Afatinib (BIBW2992)	0.0370223	0.0588665		0.0438956	0.0370223	0.0240658	0.0588665	0.0601972	-0.00133068
n9	AZD8055	0.0126851	0.0352896		0.0438956	0.0126851	0.0240658	0.0352896	0.0364456	-0.00115601
b18	CYC116	0.0174812	0.0400632		0.0438956	0.0174812	0.0240658	0.0400632	0.0411263	-0.00106304
l3	WYE-354	0.101039	0.126502		0.0438956	0.101039	0.0240658	0.126502	0.122673	0.00382877
i9	ZSTK474	0.0231074	0.0514701		0.0438956	0.0231074	0.0240658	0.0514701	0.0466171	0.00485296
c3	Dovitinib (TKI-258, CHIR-258)	0.0229129	0.0525816		0.0438956	0.0229129	0.0240658	0.0525816	0.0464273	0.00615436
j9	R406 (free base)	0.0562285	0.0856217		0.0438956	0.0562285	0.0240658	0.0856217	0.0789411	0.00668056
d10	Simvastatin	0.313266	0.338231		0.0438956	0.313266	0.0240658	0.338231	0.329793	0.00843838
c15	Everolimus (RAD001)	0.0299406	0.0632179		0.0438956	0.0299406	0.0240658	0.0632179	0.0532859	0.00993197
g16	Thapsigargin	0.334229	0.360262		0.0438956	0.334229	0.0240658	0.360262	0.350251	0.0100114
o6	INK 128 (MLN0128)	0.0157528	0.0528554		0.0438956	0.0157528	0.0240658	0.0528554	0.0394395	0.0134159
m5	Trichostatin A (TSA)	0.475779	0.503284		0.0438956	0.475779	0.0240658	0.503284	0.488395	0.0148886
o7	GDC-0941	0.0193668	0.0612358		0.0438956	0.0193668	0.0240658	0.0612358	0.0429665	0.0182693
e20	Importazole	0.0124602	0.0559627		0.0438956	0.0124602	0.0240658	0.0559627	0.0362261	0.0197366
d16	CX-4945 (Silmitasertib)	0.0075093	0.0517044		0.0438956	0.0075093	0.0240658	0.0517044	0.0313944	0.02031
i11	PCI-24781 (Abexinostat)	0.412574	0.447782		0.0438956	0.412574	0.0240658	0.447782	0.426711	0.0210711
m19	CUDC-101	0.479457	0.514841		0.0438956	0.479457	0.0240658	0.514841	0.491985	0.0228563
c5	PI-103	0.020879	0.0675433		0.0438956	0.020879	0.0240658	0.0675433	0.0444423	0.023101
i19	ENMD-2076	0.0492473	0.0973192		0.0438956	0.0492473	0.0240658	0.0973192	0.072128	0.0251912
k5	Temsirolimus (CCI-779, NSC 683864)	0.0217962	0.0707256		0.0438956	0.0217962	0.0240658	0.0707256	0.0453374	0.0253882
e4	Dacomitinib (PF299804, PF299)	0.0211394	0.0704016		0.0438956	0.0211394	0.0240658	0.0704016	0.0446965	0.0257051
e5	Rapamycin (Sirolimus)	0.0276466	0.078652		0.0438956	0.0276466	0.0240658	0.078652	0.051047	0.0276049
k3	Panobinostat (LBH589)	0.522454	0.562873		0.0438956	0.522454	0.0240658	0.562873	0.533946	0.028926
f20	BDA-366	0.0209485	0.0778773		0.0438956	0.0209485	0.0240658	0.0778773	0.0445101	0.0333672
i16	CIL56	0.85766	0.900008		0.0438956	0.85766	0.0240658	0.900008	0.861086	0.0389224
h16	Tunicamycin	0.144313	0.205901		0.0438956	0.144313	0.0240658	0.205901	0.164906	0.0409956
n3	Vemurafenib (PLX4032, RG7204)	0.0156393	0.0805189		0.0438956	0.0156393	0.0240658	0.0805189	0.0393288	0.0411902
h7	PHA-793887	0.179245	0.241704		0.0438956	0.179245	0.0240658	0.241704	0.198997	0.0427061
e21	Doxorubicin (Adriamycin)	0.010611	0.0777441		0.0438956	0.010611	0.0240658	0.0777441	0.0344215	0.0433226
i20	LDC4297 (LDC044297)	0.153157	0.217173		0.0438956	0.153157	0.0240658	0.217173	0.173537	0.043636
e9	AUY922 (NVP-AUY922)	0.225032	0.2896		0.0438956	0.225032	0.0240658	0.2896	0.243683	0.0459174
d13	Fluvastatin Sodium	0.395523	0.461323		0.0438956	0.395523	0.0240658	0.461323	0.41007	0.0512529
o21	YM201636	0.0324883	0.107076		0.0438956	0.0324883	0.0240658	0.107076	0.0557723	0.0513036
d6	Pracinostat (SB939)	0.365426	0.432924		0.0438956	0.365426	0.0240658	0.432924	0.380697	0.0522262
k2	CH5132799	0.0580142	0.133645		0.0438956	0.0580142	0.0240658	0.133645	0.0806838	0.0529609
o9	MK-2206 2HCl	0.0271888	0.107798		0.0438956	0.0271888	0.0240658	0.107798	0.0506003	0.0571975
g18	Elaiophylin	0.930537	0.994694		0.0438956	0.930537	0.0240658	0.994694	0.932209	0.0624854
f14	Omaveloxolone (RTA-408)	0.097228	0.185441		0.0438956	0.097228	0.0240658	0.185441	0.118954	0.0664875
m13	BI 2536	0.178873	0.267473		0.0438956	0.178873	0.0240658	0.267473	0.198634	0.0688387
l7	Ponatinib (AP24534)	0.249915	0.339621		0.0438956	0.249915	0.0240658	0.339621	0.267967	0.0716546
m6	CEP-33779	0.03461	0.130353		0.0438956	0.03461	0.0240658	0.130353	0.0578429	0.0725101
j17	Volasertib (BI 6727)	0.212107	0.306985		0.0438956	0.212107	0.0240658	0.306985	0.231068	0.0759171
e14	Verdinexor (KPT-335)	0.143898	0.245339		0.0438956	0.143898	0.0240658	0.245339	0.164501	0.0808375
d14	CYT387	0.0294033	0.145613		0.0438956	0.0294033	0.0240658	0.145613	0.0527615	0.0928518
c12	KPT-330	0.104027	0.22047		0.0438956	0.104027	0.0240658	0.22047	0.125589	0.0948808
f18	Bortezomib (PS-341)	0.622878	0.745538		0.0438956	0.622878	0.0240658	0.745538	0.631954	0.113584
l16	Staurosporine	0.498351	0.627629		0.0438956	0.498351	0.0240658	0.627629	0.510423	0.117206
g8	Carfilzomib (PR-171)	0.646346	0.775424		0.0438956	0.646346	0.0240658	0.775424	0.654857	0.120567
g20	LY2857785	0.0933987	0.238251		0.0438956	0.0933987	0.0240658	0.238251	0.115217	0.123034
m15	17-DMAG (Alvespimycin) HCl	0.139116	0.291725		0.0438956	0.139116	0.0240658	0.291725	0.159834	0.131891
k9	SB216763	0.0528035	0.214335		0.0438956	0.0528035	0.0240658	0.214335	0.0755985	0.138737
j7	PIK-93	0.0591674	0.222454		0.0438956	0.0591674	0.0240658	0.222454	0.0818093	0.140644
k14	BIX 01294	0.026775	0.193392		0.0438956	0.026775	0.0240658	0.193392	0.0501965	0.143196
o15	SNS-032 (BMS-387032)	0.126911	0.29138		0.0438956	0.126911	0.0240658	0.29138	0.147923	0.143457
b9	AT7519	0.124302	0.302303		0.0438956	0.124302	0.0240658	0.302303	0.145377	0.156926
c2	Flavopiridol HCl	0.137265	0.324836		0.0438956	0.137265	0.0240658	0.324836	0.158027	0.166809
i8	PF-562271	0.136947	0.325228		0.0438956	0.136947	0.0240658	0.325228	0.157717	0.167511
f3	JNJ-7706621	0.162786	0.353229		0.0438956	0.162786	0.0240658	0.353229	0.182934	0.170295
e10	Triptolide (PG490)	0.15816	0.35326		0.0438956	0.15816	0.0240658	0.35326	0.17842	0.17484
n21	GSK2126458 (GSK458)	0.275985	0.473227		0.0438956	0.275985	0.0240658	0.473227	0.293409	0.179817
h15	SGI-1776 free base	0.015272	0.223621		0.0438956	0.015272	0.0240658	0.223621	0.0389703	0.18465
c9	Crizotinib (PF-02341066)	0.0233637	0.235925		0.0438956	0.0233637	0.0240658	0.235925	0.0468673	0.189057
c16	RSL3	0.686898	0.890221		0.0438956	0.686898	0.0240658	0.890221	0.694433	0.195788
j18	Empty	0.0447861	0.280799		0.0438956	0.0447861	0.0240658	0.280799	0.0677741	0.213024
f8	Torin 2	0.222312	0.46909		0.0438956	0.222312	0.0240658	0.46909	0.241027	0.228062
i15	YM155 (Sepantronium Bromide)	0.444452	0.705524		0.0438956	0.444452	0.0240658	0.705524	0.457822	0.247702
i5	Sunitinib Malate	0.131377	0.40917		0.0438956	0.131377	0.0240658	0.40917	0.152281	0.256889
k16	ML162	0.667229	0.954327		0.0438956	0.667229	0.0240658	0.954327	0.675237	0.27909
b10	SU11274	0.110406	0.427603		0.0438956	0.110406	0.0240658	0.427603	0.131815	0.295788
i18	THZ1	0.276329	0.624668		0.0438956	0.276329	0.0240658	0.624668	0.293745	0.330923
n18	Empty	0.265044	0.620516		0.0438956	0.265044	0.0240658	0.620516	0.282731	0.337785
b22	ABT-263 (Navitoclax)	0.284676	0.675643		0.0438956	0.284676	0.0240658	0.675643	0.301891	0.373752
i7	Enzastaurin (LY317615)	0.141996	0.546647		0.0438956	0.141996	0.0240658	0.546647	0.162644	0.384003
k4	TG101348 (SAR302503)	0.0531351	0.46298		0.0438956	0.0531351	0.0240658	0.46298	0.0759222	0.387058
g9	PHA-665752	0.725166	1.13501		0.0438956	0.725166	0.0240658	1.13501	0.73178	0.403234
l17	Degrasyn (WP1130)	0.123152	0.561002		0.0438956	0.123152	0.0240658	0.561002	0.144254	0.416748
c23	ABT-737	0.30753	0.759814		0.0438956	0.30753	0.0240658	0.759814	0.324195	0.435618
c10	Daunorubicin HCl	0.0673701	0.53878		0.0438956	0.0673701	0.0240658	0.53878	0.0898146	0.448966
m18	A-1331852	0.326102	0.80814		0.0438956	0.326102	0.0240658	0.80814	0.34232	0.46582

### Sheet: z-scored
Compound Name	Delta Bliss	Z-scored	Target
Erastin	-0.720433	-5.21741	System xc-
Erastin2	-0.619106	-4.47111	SLC7A11
Camptothecin	-0.35394	-2.51808	TOP1
Paclitaxel	-0.345653	-2.45705	Microtubules
FR 180204	-0.340126	-2.41634	ERK
Ispinesib (SB-715992)	-0.335644	-2.38333	KSP
BKM120	-0.28182	-1.9869	PI3K
Vinblastine	-0.267495	-1.88139	Microtubules
Vincristine sulfate	-0.262063	-1.84138	Microtubules
KX2-391	-0.252687	-1.77233	SRC
ABT-751 (E7010)	-0.239516	-1.67532	Microtubules
Nocodazole	-0.233081	-1.62792	Microtubules
Combretastatin A4	-0.232986	-1.62722	Microtubules
Docetaxel	-0.22999	-1.60516	Microtubules
Topotecan HCl	-0.225095	-1.5691	TOP1
GSK461364	-0.220308	-1.53384	PLK
Cladribine	-0.211898	-1.4719	ADA
MK-1775	-0.206286	-1.43057	WEE1
NMS-873	-0.195317	-1.34978	p97
2-Methoxyestradiol	-0.170844	-1.16953	Other
TAK-733	-0.145768	-0.984836	MEK
AZ 628	-0.136777	-0.918612	RAF
Methotrexate	-0.113472	-0.746964	DHFR
NVP-CGM097	-0.104273	-0.67921	MDM2/HDM2
AZ 3146	-0.104252	-0.679056	TTK
PD0325901	-0.100931	-0.654595	MEK
GSK650394	-0.0857247	-0.542599	SGK1
MLN9708	-0.0849466	-0.536868	Proteasome
MLN2238	-0.0825424	-0.51916	Proteasome
LY2603618	-0.0816461	-0.512559	CHK1/2
Linifanib (ABT-869)	-0.0775846	-0.482645	CSF1R,PDGFR,VEGFR
Entinostat (MS-275)	-0.0771425	-0.479388	HDAC
Pimasertib (AS-703026)	-0.0738321	-0.455006	MEK
Irinotecan HCl Trihydrate	-0.0712613	-0.436071	TOP1
MI-773 (SAR405838)	-0.0703561	-0.429404	MDM2/HDM2
Etoposide	-0.0686472	-0.416818	TOP2
EPZ020411	-0.0678754	-0.411134	PRMT6
CAY10566	-0.0632723	-0.377231	SCD-1
Fludarabine	-0.0629629	-0.374952	DNA/RNA Metabolism
Tipifarnib	-0.0613999	-0.36344	Farnesyltransferase
Azacitidine	-0.0583524	-0.340994	DNA Methyltransferase
Belinostat (PXD101)	-0.0582031	-0.339894	HDAC
APR-246 (PRIMA-1MET)	-0.0581577	-0.33956	p53
PF-573228	-0.0574003	-0.333981	FAK
Selumetinib (AZD6244)	-0.0560918	-0.324344	MEK
PAC-1	-0.0558636	-0.322663	Caspase
Tofacitinib	-0.055506	-0.32003	JAK
BAY 1217389	-0.0554769	-0.319815	Kinesin
DAPT (GSI-IX)	-0.0546412	-0.31366	Gamma-secretase
Decitabine	-0.0536306	-0.306217	DNA Methyltransferase
Chrysophanic Acid	-0.0512221	-0.288477	Other
Axitinib	-0.0511106	-0.287656	VEGFR,PDGFR,KIT
Veliparib (ABT-888)	-0.0486687	-0.26967	PARP
Gossypol	-0.0484846	-0.268315	Other
Alisertib (MLN8237)	-0.048323	-0.267124	AURKA-C
Rucaparib	-0.047221	-0.259008	PARP
PF-4708671	-0.0468706	-0.256427	S6K1
Nilotinib (AMN-107)	-0.0464048	-0.252996	ABL/BCR-ABL
A-769662	-0.0462261	-0.25168	AMPK
BX-795	-0.0458331	-0.248785	PDK1
BIIB021	-0.044554	-0.239364	HSP90
Vorinostat (SAHA, MK0683)	-0.044054	-0.235682	HDAC
A939572	-0.044018	-0.235417	SCD-1
Barasertib (AZD1152-HQPA)	-0.0433823	-0.230734	AURKA-C
CFI-400945	-0.0432462	-0.229732	PLK4
MK-0752	-0.0431756	-0.229212	Gamma-secretase
Sotrastaurin	-0.0430338	-0.228168	PKC
Crenolanib (CP-868596)	-0.0428342	-0.226698	PDGFR
NSC 23766	-0.0427969	-0.226423	CDC42/RAC/RHO
AG-14361	-0.0424941	-0.224192	PARP
Trametinib (GSK1120212)	-0.0423597	-0.223203	MEK
Mocetinostat (MGCD0103)	-0.042215	-0.222137	HDAC
Fluorouracil (5-Fluoracil, 5-FU)	-0.0418677	-0.219579	Thymidylate synthase
Amuvatinib (MP-470)	-0.0411815	-0.214525	KIT,PDGFR,FLT3
AMG-900	-0.041079	-0.21377	AURKA-C
Lonidamine	-0.0410597	-0.213628	Hexokinase
Vismodegib (GDC-0449)	-0.040976	-0.213011	Smoothened
JNJ-26854165 (Serdemetan)	-0.0406854	-0.210871	MDM2/HDM2
Lenalidomide (CC-5013)	-0.040591	-0.210176	TNF-alpha
Lomustine	-0.0405055	-0.209546	Nucleic acids
Lomeguatrib	-0.0403368	-0.208303	DNA Methyltransferase
PF-04217903	-0.040168	-0.20706	MET
Altretamine	-0.040117	-0.206684	DNA/RNA Metabolism
Cyclophosphamide Monohydrate	-0.0401152	-0.206671	DNA/RNA Metabolism
(-)-Epigallocatechin Gallate	-0.0400532	-0.206215	ROS
Estradiol	-0.039816	-0.204468	Estrogen/progesterone receptor
EX 527 (Selisistat)	-0.0396599	-0.203318	SIRT
Capecitabine	-0.0393308	-0.200894	Thymidylate synthase
Temozolomide	-0.0392247	-0.200113	DNA/RNA Metabolism
Iniparib (BSI-201)	-0.0391972	-0.19991	PARP
KU-55933	-0.0391852	-0.199822	ATM
Bleomycin Sulfate	-0.0391546	-0.199596	DNA/RNA Metabolism
AZD7762	-0.0390356	-0.19872	CHK1/2
Roscovitine	-0.0390189	-0.198597	CDK
SANT-1	-0.0388199	-0.197131	Smoothened
MG149	-0.0388026	-0.197003	HAT
QNZ (EVP4593)	-0.038614	-0.195615	TNF-alpha,NF-_B
YO-01027	-0.0381304	-0.192053	Gamma-secretase
Ibrutinib (PCI-32765)	-0.0378076	-0.189675	BTK
BMS-777607	-0.0374209	-0.186827	AXL,RON,MET,TYRO3
Clofarabine	-0.0366213	-0.180937	Ribonucleotide reductase
VX-680 (Tozasertib, MK-0457)	-0.0365755	-0.1806	AURKA-C
GDC-0879	-0.0361563	-0.177513	RAF
Estrone	-0.0358252	-0.175074	Estrogen/progesterone receptor
BMS-794833	-0.0357036	-0.174179	MET,RON,AXL,FLT3,VEGFR
Tivozanib (AV-951)	-0.0352934	-0.171158	VEGFR,EPH,PDGFR
GSK3787	-0.0352853	-0.171097	PPAR
Olaparib	-0.0352507	-0.170843	PARP
Rosiglitazone	-0.0346464	-0.166392	PPAR
Nutlin-3	-0.0340528	-0.16202	MDM2/HDM2
SMI-4a	-0.0338753	-0.160713	PIM
Elesclomol (STA-4783)	-0.0337961	-0.160129	ROS
3-Methyladenine	-0.033285	-0.156365	PI3K
CAL-101 (Idelalisib, GS-1101)	-0.0332239	-0.155915	PI3K
Mifepristone	-0.0326914	-0.151993	Estrogen/progesterone receptor
Vatalanib (PTK787) 2HCl	-0.0326029	-0.151341	VEGFR
BAY 11-7082	-0.0325069	-0.150634	I_B/IKK,E2 conjugating
Phloretin	-0.0318181	-0.14556	SGLT1/2
GSK1904529A	-0.0317831	-0.145303	IGF1R/INSR,IGFR
Sirtinol	-0.0311198	-0.140418	SIRT
Zileuton	-0.0311169	-0.140397	LOX
SNS-314 Mesylate	-0.0310643	-0.140009	AURKA-C
BIBR 1532	-0.0308736	-0.138604	Telomerase
Raloxifene HCl	-0.0306806	-0.137182	Estrogen/progesterone receptor
JNJ-38877605	-0.0305241	-0.13603	MET
AR-A014418	-0.0304285	-0.135326	GSK-3
Oxaliplatin	-0.0297935	-0.130649	Nucleic acids
LY2157299	-0.029767	-0.130454	Activin family
Motesanib Diphosphate	-0.028887	-0.123972	VEGFR,KIT
SB525334	-0.0285359	-0.121386	Activin family
SB203580	-0.0281579	-0.118602	p38 MAPK
Lenvatinib (E7080)	-0.0281431	-0.118493	VEGFR,PDGFR
LDE225 (Erismodegib)	-0.0280765	-0.118003	Smoothened
S-Ruxolitinib (INCB018424)	-0.0280749	-0.117991	JAK
Bafetinib (INNO-406)	-0.0277579	-0.115657	LYN, BCR-ABL
WZ4002	-0.0277247	-0.115411	ERBB
Y-27632 2HCl	-0.0274691	-0.113529	ROCK1/2
Telatinib	-0.0274348	-0.113277	KIT,VEGFR
SecinH3	-0.0273431	-0.112601	CYH
Pazopanib	-0.0267926	-0.108546	VEGFR,FGFR,PDGFR
Pioglitazone	-0.0265498	-0.106758	PPAR
OSI-930	-0.0257941	-0.101193	KIT,CSF-1R,VEGFR
SB431542	-0.0257284	-0.100709	Activin family
Dalcetrapib	-0.0256633	-0.100229	CETP
NVP-BSK805 2HCl	-0.0250331	-0.0955875	JAK
Tamoxifen Citrate	-0.0248469	-0.0942161	Estrogen/progesterone receptor
Mitoxantrone HCl	-0.0240887	-0.0886314	TOP2
BIRB 796 (Doramapimod)	-0.024084	-0.088597	p38 MAPK
RG108	-0.023978	-0.0878161	DNA Methyltransferase
CHIR-99021 (CT99021) HCl	-0.0234423	-0.0838705	GSK-3
Dexamethasone (DHAP)	-0.0230416	-0.0809194	Glucocorticoid Receptor
Saracatinib (AZD0530)	-0.0225197	-0.0770753	SRC,LCK,YES,ERBB,LYN,FYN,FGR,BLK
Medroxyprogesterone acetate	-0.0224863	-0.0768294	Estrogen/progesterone receptor
GSK690693	-0.0220155	-0.0733615	AKT,PKC,PRKX
Bay 11-7085	-0.022011	-0.0733289	I_B/IKK
TPCA-1	-0.021992	-0.0731887	I_B/IKK
LY294002	-0.0219745	-0.0730595	PI3K
Hydrocortisone	-0.0218456	-0.0721107	Glucocorticoid Receptor
Vacquinol-1	-0.0217923	-0.0717175	MKK4
Tie2 kinase inhibitor	-0.021748	-0.0713919	TIE2
Ruxolitinib (INCB018424)	-0.0214433	-0.0691471	JAK
KU-60019	-0.0208593	-0.0648457	ATM
Danusertib (PHA-739358)	-0.0205283	-0.0624079	AURKA-C,ABL/BCR-ABL,RET,TRK,FGFR
MOMIPP	-0.0202773	-0.0605594	Other
DCC-2036 (Rebastinib)	-0.0197269	-0.0565052	ABL/BCR-ABL,FLT3,TIE2
Cyclosporin A	-0.0195786	-0.0554132	Cyclophilin
Gefitinib (ZD1839)	-0.0192599	-0.0530657	ERBB
SRT1720	-0.0190216	-0.0513107	SIRT
PH-797804	-0.01821	-0.0453328	p38 MAPK
SKI II	-0.0181304	-0.0447468	S1P Receptor
NU6027	-0.0177263	-0.0417704	ATR,CDK,DNA-PK
Hydroxyfasudil (HA-1100)	-0.0176036	-0.0408669	ROCK
Celecoxib	-0.0170077	-0.0364781	COX
AEE788 (NVP-AEE788)	-0.0163087	-0.0313292	ERBB
Pelitinib (EKB-569)	-0.0161598	-0.0302331	ERBB
Bosutinib (SKI-606)	-0.0153104	-0.0239765	ABL/BCR-ABL,SRC
Sorafenib Tosylate	-0.0151476	-0.0227776	RAF,VEGFR,PDGFR
Quizartinib (AC220)	-0.0142104	-0.0158746	FLT3
Dasatinib	-0.0140552	-0.0147319	ABL/BCR-ABL,SRC,KIT
SB590885	-0.0125121	-0.0033663	RAF
Palbociclib (PD-0332991) HCl	-0.0111442	0.00670845	CDK
PD173074	-0.00866695	0.0249543	FGFR,VEGFR
KU-0063794	-0.00780834	0.0312782	MTOR
OSI-906 (Linsitinib)	-0.00745479	0.0338822	IGF1R/INSR,IRR
Afatinib (BIBW2992)	-0.00133068	0.0789881	ERBB
AZD8055	-0.00115601	0.0802746	MTOR
CYC116	-0.00106304	0.0809593	AURKA-C
WYE-354	0.00382877	0.116989	MTOR
ZSTK474	0.00485296	0.124532	PI3K
Dovitinib (TKI-258, CHIR-258)	0.00615436	0.134118	FLT3,KIT,FGFR
R406 (free base)	0.00668056	0.137993	SYK,FLT3
Simvastatin	0.00843838	0.15094	HMGCR
Everolimus (RAD001)	0.00993197	0.161941	FKBP12/MTOR
Thapsigargin	0.0100114	0.162526	SERCA
INK 128 (MLN0128)	0.0134159	0.187601	MTOR
Trichostatin A (TSA)	0.0148886	0.198448	HDAC
GDC-0941	0.0182693	0.223347	PI3K
Importazole	0.0197366	0.234155	Importin B
CX-4945 (Silmitasertib)	0.02031	0.238378	CK2
PCI-24781 (Abexinostat)	0.0210711	0.243984	HDAC
CUDC-101	0.0228563	0.257132	ERBB,HDAC
PI-103	0.023101	0.258935	PI3K_MTOR
ENMD-2076	0.0251912	0.27433	FLT3,RET,AURKA-C
Temsirolimus	0.0253882	0.27578	FKBP12/MTOR
Dacomitinib (PF299804, PF299)	0.0257051	0.278115	ERBB
Rapamycin (Sirolimus)	0.0276049	0.292107	FKBP12/MTOR
Panobinostat (LBH589)	0.028926	0.301838	HDAC
BDA-366	0.0333672	0.334548	Bcl-2
CIL56	0.0389224	0.375464	Other
Tunicamycin	0.0409956	0.390734	UDP-HexNAc: polyprenol-P HexNAc-1-P family
Vemurafenib	0.0411902	0.392167	RAF
PHA-793887	0.0427061	0.403332	CDK
Doxorubicin (Adriamycin)	0.0433226	0.407873	TOP2
LDC4297 (LDC044297)	0.043636	0.410181	CDK
AUY922 (NVP-AUY922)	0.0459174	0.426984	HSP90
Fluvastatin Sodium	0.0512529	0.466282	HMGCR
YM201636	0.0513036	0.466655	PIKFYVE
Pracinostat (SB939)	0.0522262	0.47345	HDAC
CH5132799	0.0529609	0.478861	PI3K
MK-2206 2HCl	0.0571975	0.510066	AKT
Elaiophylin	0.0624854	0.549012	Other
Omaveloxolone (RTA-408)	0.0664875	0.578489	NRF2/NFkB
BI 2536	0.0688387	0.595807	PLK
Ponatinib (AP24534)	0.0716546	0.616546	ABL/BCR-ABL,PDGFR,VEGFR,FGFR
CEP-33779	0.0725101	0.622847	JAK
Volasertib (BI 6727)	0.0759171	0.647941	PLK
Verdinexor (KPT-335)	0.0808375	0.684181	CRM1/XPO1
CYT387	0.0928518	0.77267	JAK
KPT-330	0.0948808	0.787614	CRM1
Bortezomib (PS-341)	0.113584	0.925371	Proteasome
Staurosporine	0.117206	0.952046	Multiple kinases
Carfilzomib (PR-171)	0.120567	0.976801	Proteasome
LY2857785	0.123034	0.99497	CDK
17-DMAG (Alvespimycin) HCl	0.131891	1.06021	HSP90
SB216763	0.138737	1.11063	GSK-3
PIK-93	0.140644	1.12468	PI3K,PI4K
BIX 01294	0.143196	1.14347	EHMT2
SNS-032 (BMS-387032)	0.143457	1.14539	CDK
AT7519	0.156926	1.24459	CDK
Flavopiridol HCl	0.166809	1.31738	CDK
PF-562271	0.167511	1.32255	FAK
JNJ-7706621	0.170295	1.34306	CDK,AURKA-C
Triptolide (PG490)	0.17484	1.37654	XBP
GSK2126458 (GSK458)	0.179817	1.4132	PI3K_MTOR
SGI-1776 free base	0.18465	1.44879	PIM
Crizotinib (PF-02341066)	0.189057	1.48125	MET,ALK
RSL3	0.195788	1.53083	GPX4
Torin 2	0.228062	1.76854	MTOR
YM155 (Sepantronium Bromide)	0.247702	1.91318	Survivin
Sunitinib Malate	0.256889	1.98085	PDGFR
ML162	0.27909	2.14437	GPX4
SU11274	0.295788	2.26735	MET
THZ1	0.330923	2.52613	CDK
ABT-263 (Navitoclax)	0.373752	2.84158	BCL2
Enzastaurin (LY317615)	0.384003	2.91709	PKC
TG101348 (SAR302503)	0.387058	2.93959	JAK
PHA-665752	0.403234	3.05872	MET
Degrasyn (WP1130)	0.416748	3.15826	DUB
ABT-737	0.435618	3.29725	BCL2
Daunorubicin HCl	0.448966	3.39555	TOP2
A-1331852	0.46582	3.51969	Bcl-2
