## Supplemental Table 4 for "A Cell Cycle-Dependent Ferroptosis Sensitivity Switch Governed by EMP2"

### Sheet: Sheet1
Housekeeping Genes		From
ACTB-F	ATCCGCCGCCCGTCCACA	Amy's CR paper, labeled Van Nostrand et al., 2014
ACTB-R	ACCATCACGCCCTGGTGCCT	Amy's CR paper, labeled Van Nostrand et al., 2014
GAPDH-F	TTCTTTTGCGTCGCCAGCCGA	PMID: 28494858
GAPDH-R	ACCAGGCGCCCAATACGACCA	PMID: 28494858
Cell cycle controls
E2F1-F	GGAAAAGGTGTGAAATCCCCG
E2F1-R	CCCTCAAGGACGTTGGTGAT
CCNA2 F	CCTGCGTTCACCATTCA
CCNA2 R	CAGGGCATCTTCACGCT
MBOAT Family
MBOAT1_F	CCGTCCAGCCTTTCCTACC
MBOAT1-R	CAAAAATCCTCCCAACCGCA
MBOAT2-F	AGTGTGCCAACTCTTTGCCT
MBOAT2-R	AAGGCCCAAAAGGGTAGCAA
MBOAT5-F	GTGGAAAGACAGGCTGCCA
MBOAT5-R	AGCCAGTGGATGGTCTGTTG
MBOAT7-F	GCGAGCAGCTCAGGTCC
MBOAT7-R	GAGAATGCAAAGTGTGGGGG
Other RNA-seq hits
MYO19_F	CAGAGAGGAGCTTAGAAGAGGA
MYO19_R	CCAAACTTAAGTGGCGTGGC
GPD2_F	CGTGAGGATCTATCTCAGGCTA
GPD2_R	TGGAAGGAGGCTCCCTGTTA
EMP family
EMP1_F	GTGCTGGCTGTGCATTCTTG
EMP1_R	CCGTGGTGATACTGCGTTCC
EMP2_F_1	AGCGCCGGCACATCCC
EMP2_R_1	CGGTGGCAATGAACAGCAAG
EMP3_F	GGAGGTCTCTTCTATGCCACC
EMP3_R	AGGATCTCCTCGGCGTGAAT
PMP22_F	CTCCTC CTG TTG CTG AGT ATC
PMP22_R	GCT ACA GTT CTG CCA GAG
